# Tissue-guided LASSO for prediction of clinical drug response using preclinical samples

**DOI:** 10.1101/724310

**Authors:** Edward W Huang, Ameya Bhope, Jing Lim, Saurabh Sinha, Amin Emad

## Abstract

Prediction of clinical drug response (CDR) of cancer patients, based on their clinical and molecular profiles obtained prior to administration of the drug, can play a significant role in individualized medicine. Machine learning models have the potential to address this issue, but training them requires data from a large number of patients treated with each drug, limiting their feasibility. While large databases of drug response and molecular profiles of preclinical *in-vitro* cancer cell lines (CCLs) exist for many drugs, it is unclear whether preclinical samples can be used to predict CDR of real patients.

We designed a systematic approach to evaluate how well different algorithms, trained on gene expression and drug response of CCLs, can predict CDR of patients. Using data from two large databases, we evaluated various linear and non-linear algorithms, some of which utilized information on gene interactions. Then, we developed a new algorithm called TG-LASSO that explicitly integrates information on samples’ tissue of origin with gene expression profiles to improve prediction performance. Our results showed that regularized regression methods provide significantly accurate prediction. However, including the network information or common methods of including information on the tissue of origin did not improve the results. On the other hand, TG-LASSO improved the predictions and distinguished resistant and sensitive patients for 7 out of 13 drugs. Additionally, TG-LASSO identified genes associated with the drug response, including known targets and pathways involved in the drugs’ mechanism of action. Moreover, genes identified by TG-LASSO for multiple drugs in a tissue were associated with patient survival. In summary, our analysis suggests that preclinical samples can be used to predict CDR of patients and identify biomarkers of drug sensitivity and survival.

**AUTHOR SUMMARY:** Cancer is among the leading causes of death globally and perdition of the drug response of patients to different treatments based on their clinical and molecular profiles can enable individualized cancer medicine. Machine learning algorithms have the potential to play a significant role in this task; but, these algorithms are designed based the premise that a large number of labeled training samples are available, and these samples are accurate representation of the profiles of real tumors. However, due to ethical and technical reasons, it is not possible to screen humans for many drugs, significantly limiting the size of training data. To overcome this data scarcity problem, machine learning models can be trained using large databases of preclinical samples (e.g. cancer cell line cultures). However, due to the major differences between preclinical samples and real tumors, it is unclear how accurately such preclinical-to-clinical computational models can predict the clinical drug response of cancer patients.

Here, first we systematically evaluate a variety of different linear and nonlinear machine learning algorithms for this particular task using two large databases of preclinical (GDSC) and tumor samples (TCGA). Then, we present a novel method called TG-LASSO that utilizes a new approach for explicitly incorporating the tissue of origin of samples in the prediction task. Our results show that TG-LASSO outperforms all other algorithms and can accurately distinguish resistant and sensitive patients for the majority of the tested drugs. Follow-up analysis reveal that this method can also identify biomarkers of drug sensitivity in each cancer type.
