## Supplemental Table 1 for "Tissue-guided LASSO for prediction of clinical drug response using preclinical samples"

### Sheet: SharedDrugs
Drug	Num. GDSC samples	Num. TCGA samples
bicalutamide	882	17
bleomycin	864	50
cetuximab	879	6
cisplatin	852	136
dabrafenib	876	1
docetaxel	852	72
doxorubicin	872	61
erlotinib	371	4
etoposide	882	81
gefitinib	848	2
gemcitabine	867	80
imatinib	407	1
lapatinib	397	1
methotrexate	851	6
paclitaxel	400	102
sorafenib	404	15
sunitinib	399	2
tamoxifen	932	18
temozolomide	914	95
trametinib	901	1
veliparib	852	1
vinblastine	852	3
vinorelbine	882	29

### Sheet: TCGA_CancerType.csv
Cancer Type	Abbreviation	Number of Samples	Percentage
Adrenocortical carcinoma	ACC	3	0.564972
Breast invasive carcinoma	BRCA	105	19.774
Colon adenocarcinoma	COAD	5	0.94162
Esophageal carcinoma	ESCA	8	1.50659
Brain Lower Grade Glioma	LGG	93	17.5141
Liver hepatocellular carcinoma	LIHC	17	3.20151
Lung adenocarcinoma	LUAD	58	10.9228
Lung squamous cell carcinoma	LUSC	33	6.21469
Ovarian serous cystadenocarcinoma	OV	2	0.376648
Pancreatic adenocarcinoma	PAAD	56	10.5461
Pheochromocytoma and Paraganglioma	PCPG	2	0.376648
Prostate adenocarcinoma	PRAD	18	3.38983
Skin Cutaneous Melanoma	SKCM	3	0.564972
Stomach adenocarcinoma	STAD	34	6.40301
Testicular Germ Cell Tumors	TGCT	55	10.3578
Thyroid carcinoma	THCA	2	0.376648
Uterine Corpus Endometrial Carcinoma	UCEC	37	6.96798

### Sheet: GDSC_Lineage
Tissue	Number of Samples	Percentage
acute_myeloid_leukaemia	26	2.65577
adrenal_gland	1	0.102145
anaplastic_large_cell_lymphoma	3	0.306435
B_cell_leukemia	12	1.22574
B_cell_lymphoma	32	3.26864
biliary_tract	5	0.510725
Bladder	19	1.94076
bone_other	2	0.20429
breast	50	5.10725
Burkitt_lymphoma	13	1.32789
cervix	14	1.43003
chondrosarcoma	5	0.510725
chronic_myeloid_leukaemia	10	1.02145
digestive_system_other	1	0.102145
endometrium	11	1.1236
ewings_sarcoma	21	2.14505
fibrosarcoma	3	0.306435
glioma	52	5.31154
haematopoietic_neoplasm other	6	0.61287
hairy_cell_leukaemia	3	0.306435
head and neck	44	4.49438
Hodgkin_lymphoma	9	0.919305
kidney	32	3.26864
large_intestine	47	4.80082
leukemia	3	0.306435
liver	17	1.73647
lung_NSCLC_adenocarcinoma	66	6.74157
lung_NSCLC_carcinoid	4	0.40858
lung_NSCLC_large cell	13	1.32789
lung_NSCLC_not specified	11	1.1236
lung_NSCLC_squamous_cell_carcinoma	15	1.53218
Lung_other	1	0.102145
lung_small_cell_carcinoma	56	5.72012
lymphoblastic_leukemia	12	1.22574
lymphoblastic_T_cell_leukaemia	8	0.81716
lymphoid_neoplasm other	10	1.02145
medulloblastoma	4	0.40858
melanoma	52	5.31154
mesothelioma	21	2.14505
myeloma	13	1.32789
neuroblastoma	28	2.86006
oesophagus	35	3.57508
osteosarcoma	10	1.02145
ovary	41	4.18795
pancreas	32	3.26864
prostate	7	0.715015
rhabdomyosarcoma	9	0.919305
skin_other	3	0.306435
soft_tissue_other	9	0.919305
stomach	28	2.86006
T_cell_leukemia	4	0.40858
testis	2	0.20429
thyroid	15	1.53218
Unspecified	23	2.34934
urogenital_system_other	4	0.40858
uterus	2	0.20429

### Sheet: Gene_Networks
Network	Description	Score Description	Highest Score	Lowest Score	Num Genes	Num Interactions
STRING Co-expression	Two genes that are co-expressed in the same or in other species (transferred by homology).	STRING score computed by combining the probabilities from the different evidence channels, correcting for the probability of randomly observing an interaction	999	1	13085	7159648
STRING Experimental PPI	Significant protein interaction datasets, gathered from other protein-protein interaction databases	STRING score computed by combining the probabilities from the different evidence channels, correcting for the probability of randomly observing an interaction	999	1	12572	5118789
STRING Text Mining from Abstracts	Significant protein interaction groups, extracted from the abstracts of scientific literature	STRING score computed by combining the probabilities from the different evidence channels, correcting for the probability of randomly observing an interaction	999	1	13285	8511457
HumanNet Integrated Network	Integrated network (HumanNet)	log likelihood value	10	0	12051	469784
