## Supplemental Table 2 for "Tissue-guided LASSO for prediction of clinical drug response using preclinical samples"

### Sheet: LASSO
	P-value (one-sided MWU)	Num Resistant (PD+SD)	Num Sensitive (CR+PR)
bicalutamide	0.338235	3	14
bleomycin	0.0999739	4	46
cisplatin	6.66844e-05	25	111
docetaxel	0.98406	17	55
doxorubicin	0.00342021	7	54
etoposide	0.000756683	10	71
gemcitabine	0.136476	43	37
paclitaxel	0.621491	28	74
sorafenib	0.190476	13	2
tamoxifen	0.00882353	4	14
temozolomide	0.0908311	84	11
vinorelbine	0.00209675	6	23

### Sheet: ElasticNet
	P-value (one-sided MWU)	Num Resistant (PD+SD)	Num Sensitive (CR+PR)
bicalutamide	0.338235	3	14
bleomycin	0.113456	4	46
cisplatin	4.44407e-05	25	111
docetaxel	0.973013	17	55
doxorubicin	0.00543998	7	54
etoposide	0.00100738	10	71
gemcitabine	0.142916	43	37
paclitaxel	0.73332	28	74
sorafenib	0.190476	13	2
tamoxifen	0.00882353	4	14
temozolomide	0.0908311	84	11
vinorelbine	0.00318513	6	23

### Sheet: Ridge
	P-value (one-sided MWU)	Num Resistant (PD+SD)	Num Sensitive (CR+PR)
bicalutamide	0.819118	3	14
bleomycin	0.641372	4	46
cisplatin	0.000183324	25	111
docetaxel	0.908889	17	55
doxorubicin	0.425377	7	54
etoposide	0.00558502	10	71
gemcitabine	0.758368	43	37
paclitaxel	0.172433	28	74
sorafenib	0.285714	13	2
tamoxifen	0.000653595	4	14
temozolomide	0.109345	84	11
vinorelbine	0.0237274	6	23

### Sheet: SVR-RBF
	P-value (one-sided MWU)	Num Resistant (PD+SD)	Num Sensitive (CR+PR)
bicalutamide	0.745588	3	14
bleomycin	0.228437	4	46
cisplatin	2.30202e-05	25	111
docetaxel	0.322772	17	55
doxorubicin	0.11138	7	54
etoposide	0.0106207	10	71
gemcitabine	0.134374	43	37
paclitaxel	0.690028	28	74
sorafenib	0.533333	13	2
tamoxifen	0.0124183	4	14
temozolomide	0.0539528	84	11
vinorelbine	0.572793	6	23

### Sheet: SVR-Linear
	P-value (one-sided MWU)	Num Resistant (PD+SD)	Num Sensitive (CR+PR)
bicalutamide	0.476471	3	14
bleomycin	0.106583	4	46
cisplatin	0.00266152	25	111
docetaxel	0.996709	17	55
doxorubicin	0.382488	7	54
etoposide	0.000231919	10	71
gemcitabine	0.457972	43	37
paclitaxel	5.8227e-05	28	74
sorafenib	0.942857	13	2
tamoxifen	0.560784	4	14
temozolomide	0.127885	84	11
vinorelbine	0.308928	6	23

### Sheet: RandomForest
	P-value (one-sided MWU)	Num Resistant (PD+SD)	Num Sensitive (CR+PR)
bicalutamide	0.877941	3	14
bleomycin	0.272779	4	46
cisplatin	0.000874615	25	111
docetaxel	0.588347	17	55
doxorubicin	0.374056	7	54
etoposide	0.767294	10	71
gemcitabine	0.538219	43	37
paclitaxel	0.595719	28	74
sorafenib	0.238095	13	2
tamoxifen	0.560784	4	14
temozolomide	0.719067	84	11
vinorelbine	0.308928	6	23

### Sheet: Geeleher17
	P-value (one-sided MWU)	Num Resistant (PD+SD)	Num Sensitive (CR+PR)
bicalutamide	0.7949	2	11
bleomycin	0.05678	6	46
cisplatin	0.08062	21	98
docetaxel	0.1439	22	46
doxorubicin	0.006689	22	47
etoposide	0.6286	4	51
gemcitabine	0.06695	62	37
methotrexate	0.404	4	8
paclitaxel	0.7428	22	62
vinblastine	0.1429	4	5
vinorelbine	0.9048	4	5
