## Supplemental Table 3 for "Tissue-guided LASSO for prediction of clinical drug response using preclinical samples"

### Sheet: GELnet
	P-value (one-sided MWU)	Num Resistant (PD+SD)	Num Sensitive (CR+PR)	Network
bicalutamide	0.8779	3	14	STRING PPI
bleomycin	0.1135	4	46	STRING PPI
cisplatin	0.01392	25	111	STRING PPI
docetaxel	0.8417	17	55	STRING PPI
doxorubicin	0.02304	7	54	STRING PPI
etoposide	0.003186	10	71	STRING PPI
gemcitabine	0.08577	43	37	STRING PPI
paclitaxel	0.04404	28	74	STRING PPI
sorafenib	0.4667	13	2	STRING PPI
tamoxifen	0.5608	4	14	STRING PPI
temozolomide	0.3128	84	11	STRING PPI
vinorelbine	0.009547	6	23	STRING PPI
	P-value (one-sided MWU)	Num Resistant (PD+SD)	Num Sensitive (CR+PR)	Network
bicalutamide	0.8779	3	14	STRING Co-Expression
bleomycin	0.1206	4	46	STRING Co-Expression
cisplatin	0.01392	25	111	STRING Co-Expression
docetaxel	0.8417	17	55	STRING Co-Expression
doxorubicin	0.01713	7	54	STRING Co-Expression
etoposide	0.003186	10	71	STRING Co-Expression
gemcitabine	0.08577	43	37	STRING Co-Expression
paclitaxel	0.04475	28	74	STRING Co-Expression
sorafenib	0.4667	13	2	STRING Co-Expression
tamoxifen	0.5608	4	14	STRING Co-Expression
temozolomide	0.321	84	11	STRING Co-Expression
vinorelbine	0.009547	6	23	STRING Co-Expression
	P-value (one-sided MWU)	Num Resistant (PD+SD)	Num Sensitive (CR+PR)	Network
bicalutamide	0.8779	3	14	STRING Text Mining
bleomycin	0.1696	4	46	STRING Text Mining
cisplatin	0.01392	25	111	STRING Text Mining
docetaxel	0.8417	17	55	STRING Text Mining
doxorubicin	0.01713	7	54	STRING Text Mining
etoposide	0.003186	10	71	STRING Text Mining
gemcitabine	0.08577	43	37	STRING Text Mining
paclitaxel	0.04475	28	74	STRING Text Mining
sorafenib	0.4	13	2	STRING Text Mining
tamoxifen	0.5608	4	14	STRING Text Mining
temozolomide	0.3293	84	11	STRING Text Mining
vinorelbine	0.009547	6	23	STRING Text Mining
	P-value (one-sided MWU)	Num Resistant (PD+SD)	Num Sensitive (CR+PR)	Network
bicalutamide	0.8779	3	14	HumanNet Integrated Network
bleomycin	0.1281	4	46	HumanNet Integrated Network
cisplatin	0.01392	25	111	HumanNet Integrated Network
docetaxel	0.8448	17	55	HumanNet Integrated Network
doxorubicin	0.0244	7	54	HumanNet Integrated Network
etoposide	0.003186	10	71	HumanNet Integrated Network
gemcitabine	0.08577	43	37	HumanNet Integrated Network
paclitaxel	0.04334	28	74	HumanNet Integrated Network
sorafenib	0.6	13	2	HumanNet Integrated Network
tamoxifen	0.5608	4	14	HumanNet Integrated Network
temozolomide	0.2054	84	11	HumanNet Integrated Network
vinorelbine	0.009547	6	23	HumanNet Integrated Network

### Sheet: NICK
	P-value (one-sided MWU)	Num Resistant (PD+SD)	Num Sensitive (CR+PR)	Network
bicalutamide	0.9397	3	14	STRING PPI
bleomycin	0.2284	4	46	STRING PPI
cisplatin	9.493e-06	25	111	STRING PPI
docetaxel	0.8217	17	55	STRING PPI
doxorubicin	0.02051	7	54	STRING PPI
etoposide	0.001561	10	71	STRING PPI
gemcitabine	0.26	43	37	STRING PPI
paclitaxel	0.04404	28	74	STRING PPI
sorafenib	0.8857	13	2	STRING PPI
tamoxifen	0.2869	4	14	STRING PPI
temozolomide	0.2694	84	11	STRING PPI
vinorelbine	0.01124	6	23	STRING PPI
	P-value (one-sided MWU)	Num Resistant (PD+SD)	Num Sensitive (CR+PR)	Network
bicalutamide	0.9397	3	14	STRING Co-Expression
bleomycin	0.218	4	46	STRING Co-Expression
cisplatin	1.125e-05	25	111	STRING Co-Expression
docetaxel	0.8147	17	55	STRING Co-Expression
doxorubicin	0.02051	7	54	STRING Co-Expression
etoposide	0.001402	10	71	STRING Co-Expression
gemcitabine	0.3225	43	37	STRING Co-Expression
paclitaxel	0.04475	28	74	STRING Co-Expression
sorafenib	0.8857	13	2	STRING Co-Expression
tamoxifen	0.3225	4	14	STRING Co-Expression
temozolomide	0.2888	84	11	STRING Co-Expression
vinorelbine	0.01124	6	23	STRING Co-Expression
	P-value (one-sided MWU)	Num Resistant (PD+SD)	Num Sensitive (CR+PR)	Network
bicalutamide	0.9544	3	14	STRING Text Mining
bleomycin	0.2391	4	46	STRING Text Mining
cisplatin	1.034e-05	25	111	STRING Text Mining
docetaxel	0.8285	17	55	STRING Text Mining
doxorubicin	0.02051	7	54	STRING Text Mining
etoposide	0.001191	10	71	STRING Text Mining
gemcitabine	0.3088	43	37	STRING Text Mining
paclitaxel	0.04475	28	74	STRING Text Mining
sorafenib	0.8857	13	2	STRING Text Mining
tamoxifen	0.3225	4	14	STRING Text Mining
temozolomide	0.2888	84	11	STRING Text Mining
vinorelbine	0.01124	6	23	STRING Text Mining
	P-value (one-sided MWU)	Num Resistant (PD+SD)	Num Sensitive (CR+PR)	Network
bicalutamide	0.9397	3	14	HumanNet Integrated Network
bleomycin	0.2501	4	46	HumanNet Integrated Network
cisplatin	1.19e-05	25	111	HumanNet Integrated Network
docetaxel	0.8002	17	55	HumanNet Integrated Network
doxorubicin	0.02051	7	54	HumanNet Integrated Network
etoposide	0.002488	10	71	HumanNet Integrated Network
gemcitabine	0.08577	43	37	HumanNet Integrated Network
paclitaxel	0.04404	28	74	HumanNet Integrated Network
sorafenib	0.8476	13	2	HumanNet Integrated Network
tamoxifen	0.2869	4	14	HumanNet Integrated Network
temozolomide	0.1988	84	11	HumanNet Integrated Network
vinorelbine	0.01124	6	23	HumanNet Integrated Network

### Sheet: SGL
	P-value (one-sided MWU)	Num Resistant (PD+SD)	Num Sensitive (CR+PR)	Network
bicalutamide	0.15	3	14	STRING PPI
bleomycin	0.00187147	4	46	STRING PPI
cisplatin	0.000410997	25	111	STRING PPI
docetaxel	0.562617	17	55	STRING PPI
doxorubicin	0.0484636	7	54	STRING PPI
etoposide	0.0106207	10	71	STRING PPI
gemcitabine	0.170675	43	37	STRING PPI
paclitaxel	0.836967	28	74	STRING PPI
sorafenib	0.152381	13	2	STRING PPI
tamoxifen	0.560784	4	14	STRING PPI
temozolomide	0.506863	84	11	STRING PPI
vinorelbine	0.063671	6	23	STRING PPI
	P-value (one-sided MWU)	Num Resistant (PD+SD)	Num Sensitive (CR+PR)	Network
bicalutamide	0.745588	3	14	STRING Co-Expression
bleomycin	0.228437	4	46	STRING Co-Expression
cisplatin	0.000119969	25	111	STRING Co-Expression
docetaxel	0.484286	17	55	STRING Co-Expression
doxorubicin	0.107098	7	54	STRING Co-Expression
etoposide	0.0042415	10	71	STRING Co-Expression
gemcitabine	0.223985	43	37	STRING Co-Expression
paclitaxel	0.471773	28	74	STRING Co-Expression
sorafenib	0.190476	13	2	STRING Co-Expression
tamoxifen	0.252614	4	14	STRING Co-Expression
temozolomide	0.529713	84	11	STRING Co-Expression
vinorelbine	0.070917	6	23	STRING Co-Expression
	P-value (one-sided MWU)	Num Resistant (PD+SD)	Num Sensitive (CR+PR)	Network
bicalutamide	0.338235	3	14	STRING Text Mining
bleomycin	0.169566	4	46	STRING Text Mining
cisplatin	0.00036857	25	111	STRING Text Mining
docetaxel	0.494761	17	55	STRING Text Mining
doxorubicin	0.00727812	7	54	STRING Text Mining
etoposide	0.00510161	10	71	STRING Text Mining
gemcitabine	0.118348	43	37	STRING Text Mining
paclitaxel	0.671365	28	74	STRING Text Mining
sorafenib	0.190476	13	2	STRING Text Mining
tamoxifen	0.479412	4	14	STRING Text Mining
temozolomide	0.48399	84	11	STRING Text Mining
vinorelbine	0.0962402	6	23	STRING Text Mining
	P-value (one-sided MWU)	Num Resistant (PD+SD)	Num Sensitive (CR+PR)	Network
bicalutamide	0.122059	3	14	HumanNet Integrated Network
bleomycin	0.871932	4	46	HumanNet Integrated Network
cisplatin	0.000315889	25	111	HumanNet Integrated Network
docetaxel	0.515714	17	55	HumanNet Integrated Network
doxorubicin	0.107098	7	54	HumanNet Integrated Network
etoposide	0.0333333	10	71	HumanNet Integrated Network
gemcitabine	0.103708	43	37	HumanNet Integrated Network
paclitaxel	0.454009	28	74	HumanNet Integrated Network
sorafenib	0.190476	13	2	HumanNet Integrated Network
tamoxifen	0.360458	4	14	HumanNet Integrated Network
temozolomide	0.488563	84	11	HumanNet Integrated Network
vinorelbine	0.0508168	6	23	HumanNet Integrated Network

### Sheet: ssGSEA-LASSO
	P-value (one-sided MWU)	Num Resistant (PD+SD)	Num Sensitive (CR+PR)	Network
bicalutamide	0.976471	3	14	STRING PPI
bleomycin	0.0818454	4	46	STRING PPI
cisplatin	5.31615e-06	25	111	STRING PPI
docetaxel	0.437383	17	55	STRING PPI
doxorubicin	0.0949365	7	54	STRING PPI
etoposide	0.000952084	10	71	STRING PPI
gemcitabine	0.105464	43	37	STRING PPI
paclitaxel	0.894792	28	74	STRING PPI
sorafenib	0.533333	13	2	STRING PPI
tamoxifen	0.861438	4	14	STRING PPI
temozolomide	0.00941984	84	11	STRING PPI
vinorelbine	0.489552	6	23	STRING PPI
	P-value (one-sided MWU)	Num Resistant (PD+SD)	Num Sensitive (CR+PR)	Network
bicalutamide	0.295588	3	14	STRING Co-Expression
bleomycin	0.0527225	4	46	STRING Co-Expression
cisplatin	0.426908	25	111	STRING Co-Expression
docetaxel	0.672491	17	55	STRING Co-Expression
doxorubicin	0.0438964	7	54	STRING Co-Expression
etoposide	0.04317	10	71	STRING Co-Expression
gemcitabine	0.0742396	43	37	STRING Co-Expression
paclitaxel	0.963202	28	74	STRING Co-Expression
sorafenib	0.0190476	13	2	STRING Co-Expression
tamoxifen	0.60098	4	14	STRING Co-Expression
temozolomide	0.153893	84	11	STRING Co-Expression
vinorelbine	0.835851	6	23	STRING Co-Expression
	P-value (one-sided MWU)	Num Resistant (PD+SD)	Num Sensitive (CR+PR)	Network
bicalutamide	0.847682	3	14	STRING Text Mining
bleomycin	0.0410829	4	46	STRING Text Mining
cisplatin	0.19951	25	111	STRING Text Mining
docetaxel	0.478458	17	55	STRING Text Mining
doxorubicin	0.19573	7	54	STRING Text Mining
etoposide	0.0011238	10	71	STRING Text Mining
gemcitabine	0.10796	43	37	STRING Text Mining
paclitaxel	4.4845e-07	28	74	STRING Text Mining
sorafenib	0.894637	13	2	STRING Text Mining
tamoxifen	0.837385	4	14	STRING Text Mining
temozolomide	0.072642	84	11	STRING Text Mining
vinorelbine	0.566358	6	23	STRING Text Mining
	P-value (one-sided MWU)	Num Resistant (PD+SD)	Num Sensitive (CR+PR)	Network
bicalutamide	0.901471	3	14	HumanNet Integrated Network
bleomycin	0.0163873	4	46	HumanNet Integrated Network
cisplatin	0.152936	25	111	HumanNet Integrated Network
docetaxel	0.593453	17	55	HumanNet Integrated Network
doxorubicin	0.23516	7	54	HumanNet Integrated Network
etoposide	0.00164671	10	71	HumanNet Integrated Network
gemcitabine	0.0968964	43	37	HumanNet Integrated Network
paclitaxel	1	28	74	HumanNet Integrated Network
sorafenib	1	13	2	HumanNet Integrated Network
tamoxifen	0.903922	4	14	HumanNet Integrated Network
temozolomide	0.107167	84	11	HumanNet Integrated Network
vinorelbine	0.613494	6	23	HumanNet Integrated Network
