## Supplemental Table 4 for "Tissue-guided LASSO for prediction of clinical drug response using preclinical samples"

### Sheet: Method1
	P-value (one-sided MWU)	Num Resistant (PD+SD)	Num Sensitive (CR+PR)
bicalutamide	0.338235	3	14
bleomycin	0.099974	4	46
cisplatin	6.67e-05	25	111
docetaxel	0.98406	17	55
doxorubicin	0.00342021	7	54
etoposide	0.00075668	10	71
gemcitabine	0.136476	43	37
paclitaxel	0.621491	28	74
sorafenib	0.190476	13	2
tamoxifen	0.00882353	4	14
temozolomide	0.0908311	84	11
vinorelbine	0.00209675	6	23

### Sheet: Method2
	P-value (one-sided MWU)	Num Resistant (PD+SD)	Num Sensitive (CR+PR)
bicalutamide	0.877941	3	14
bleomycin	0.152123	4	46
cisplatin	0.0476743	25	111
docetaxel	0.667727	17	55
doxorubicin	0.659065	7	54
etoposide	0.283168	10	71
gemcitabine	0.74311	43	37
paclitaxel	0.91059	28	74
sorafenib	0.00952381	13	2
tamoxifen	0.0633987	4	14
temozolomide	0.901241	84	11
vinorelbine	0.691072	6	23

### Sheet: TG-LASSO
	P-value (one-sided MWU)	Num Resistant (PD+SD)	Num Sensitive (CR+PR)
bicalutamide	0.0235294	3	14
bleomycin	0.152123	4	46
cisplatin	0.000145096	25	111
docetaxel	0.992865	17	55
doxorubicin	0.000820931	7	54
etoposide	0.00049844	10	71
gemcitabine	0.158719	43	37
paclitaxel	0.0484459	28	74
sorafenib	0.00952381	13	2
tamoxifen	0.560784	4	14
temozolomide	0.113794	84	11
vinorelbine	0.00259147	6	23
