## Supplemental Table 7 for "Tissue-guided LASSO for prediction of clinical drug response using preclinical samples"

### Sheet: Cisplatin_TG-LASSO_AllTissues
	Num. Tissue	Excerpt (Lit evidence 1)	PMID (Lit Evidence 1)	Excerpt (Lit Evidence 2)	PMID (Lit Evidence 2)	Excerpt (Lit Evidence 3)	PMID (Lit Evidence 3)
BCAT1	13	"BCAT1, a key prognostic predictor of hepatocellular carcinoma, promotes cell proliferation and induces chemoresistance to cisplatin."	PMID: 27246112
COL6A3	13	"Serial analysis of gene expression (SAGE) profiling of cisplatin-resistant and sensitive cells revealed many differentially expressed genes. Remarkably, many ECM genes were elevated in cisplatin-resistant cells. COL6A3 was one of the most highly upregulated genes, and cultivation of cisplatin-sensitive cells in the presence of collagen VI protein promoted resistance in vitro. Staining of ovarian…	PMID: 12726863
CRYAB	13	"High expression of crystallin αB represents an independent molecular marker for unfavourable ovarian cancer patient outcome and impairs TRAIL- and cisplatin-induced apoptosis in human ovarian cancer cells. "	PMID: 23225306
DNER	13	DNER was upregulated (14.8 fold) in cisplatin-treated NCI-H526 cells comapred to untreated cells.	PMID: 27186109
FN1	13	"Silence of fibronectin 1 increases cisplatin sensitivity of non-small cell lung cancer cell line.”	PMID: 27207836
GLDC	13	1- “In this study, we used exon splicing modulating steric hindrance antisense oligonucleotide (shAON) to suppress GLDC expression …” 2-“Besides lung cancer, the antitumor effect of GLDC-shAON was also observed in brain, liver, cervical, and prostate cancer cell lines. Furthermore, it enhanced the treatment efficacy of cisplatin in lung cancer cells.”	PMID: 29911072
KRT7	13	KRT7 was among differentially expressed genes in "cisplatin resistant SCC cells"	PMID: 16978399
MMP7	13	"Matrix metalloproteinase-7 and -13 expression associate to cisplatin resistance in head and neck cancer cell lines."	PMID: 19442568
PCOLCE2	13	PCOLCE2 was among one of 17 genes in a gene expression signature associated with cisplatin resistance and patient survival	PMID: 26986722
PHGDH	13	"Downregulation of phosphoglycerate dehydrogenase inhibits proliferation and enhances cisplatin sensitivity in cervical adenocarcinoma cells by regulating Bcl-2 and caspase-3"	PMID: 25719555	"Respectively combining with PHGDH inhibitor, the cytotoxicity of cisplatin and paclitaxel were obviously enhanced compared with cisplatin and paclitaxel alone."	PMID: 30744688
SALL4	13	"After 48 h, the CCK-8 assays showed that knockdown of SALL4 decreased cisplatin resistance and increased drug sensitivity in a dose-dependent manner (Fig. 4e). To further investigate whether cisplatin could also induce apoptosis in TE7 cells, apoptosis assay was performed using Annexin-V by Flow Cytometry analysis, and the results showed that knockdown of SALL4 could significantly enhance the dr…	PMID: 26986722	"To determine the significance of SALL4 expression in lung cancer cells, small inhibitory RNA (siRNA) against SALL4 was transduced into A549 and SBC‑3 cells, resulting in increased sensitivity towards anticancer drugs [cisplatin (CDDP), carboplatin (CBDCA), and paclitaxel (PTX)]."	PMID:25646965
SLFN11	13	"Methylation of SLFN11 is a marker of poor prognosis and cisplatin resistance in colorectal cancer."	PMID: 28403629	"In cancer cells not expressing SLFN11, transfection of SLFN11 sensitized the cells to camptothecin, topotecan, hydroxyurea, and cisplatin…”	PMID: 29391350	"SLFN11-silenced cells exhibited at least a fivefold reduced sensitivity to CPT, etoposide, and cisplatin compared with mock-silenced cells (P ≤ 0.01, Fig. 2A, Upper, and Fig. S6A)."	PMID: 22927417
