## Supplemental Table 10 for "Tissue-guided LASSO for prediction of clinical drug response using preclinical samples"

### Sheet: TableS_KM_pvalue.csv
	Cancer	Num. Patients	P-value (logrank test)
LGG	Brain_LGG	510	7.60659e-13
UCEC	Uterus_UCEC	543	5.40792e-06
LUSC	Lung_LUSC	501	0.00196591
PAAD	Pancreas	177	0.0102752
STAD	Stomach	375	0.0220481
OV	Ovary	374	0.0278551
BRCA	Breast	1090	0.121983
COAD	Colorectal_COAD	454	0.136228
LUAD	Lung_LUAD	513	0.524754
LIHC	Liver	371	0.748483
